# Microbiome Dynamics of Bovine Mastitis Progression and Genomic Determinants

**DOI:** 10.1101/2020.07.13.200808

**Authors:** M. Nazmul Hoque, Arif Istiaq, M. Shaminur Rahman, M. Rafiul Islam, Azraf Anwar, AMAM Zonaed Siddiki, Munawar Sultana, Keith A. Crandall, M. Anwar Hossain

## Abstract

The milk of lactating cows presents a complex ecosystem of interconnected microbial communities which can impose a significant influence on the pathophysiology of mastitis. Previously, we reported the alteration of microbiome (bacteria, archaea, virus) composition between clinical mastitis (CM) and healthy (H) milk. We hypothesized possible dynamic shifts of microbiome compositions with the progress of different pathological states of mastitis (CM, Recurrent CM; RCM, Subclinical Mastitis; SCM) determined by its favoring genomic potentials. To evaluate this hypothesis, we employed whole metagenome sequencing (WMS) in 20 milk samples (CM = 5, RCM = 6, SCM = 4, H = 5) to unravel the microbiome dynamics, interrelation, and relevant metabolic functions. PathoScope (PS) and MG-RAST (MR) analyses mapped the WMS data to 442 bacterial, 58 archaeal and 48 viral genomes with distinct variation in microbiome composition and abundances across these metagenomes (CM>H>RCM>SCM). PS analysis identified 385, 65, 80 and 144 bacterial strains in CM, RCM, SCM, and H milk, respectively, with an inclusion of 67.19% previously unreported opportunistic strains in mastitis metagenomes. Moreover, MR detected 56, 13, 9 and 46 archaeal, and 40, 24, 11 and 37 viral genera in CM, RCM, SCM and H-milk metagenomes, respectively. The CM-microbiomes had closest association with RCM-microbiomes followed by SCM, and H-microbiomes. Furthermore, we identified 333, 304, 183 and 50 virulence factors-associated genes (VFGs), and 48, 31, 11 and 6 antibiotic resistance genes (AGRs) in CM, RCM, SCM, and H-microbiomes, respectively, showing a significant correlation between the relative abundances of VFGs (p = 0.001), ARGs (p = 0.0001), and associated bacterial taxa. We also detected correlated variations in the presence and abundance of several metabolic functional genes related to bacterial colonization, proliferation, chemotaxis, motility and invasion, oxidative stress, virulence and pathogenicity, phage integration and excision, biofilm-formation, and quorum-sensing to be associated with different episodes of mastitis. Therefore, profiling the dynamics of microbiome in different states of mastitis, concurrent VFGs, ARGs, and genomic functional correlations will contribute to developing microbiome-based diagnostics and therapeutics for bovine mastitis, and carries significant implications on curtailing the economic fallout from this disease.
