## Supplementary Data 2 for "Microbiome Dynamics of Bovine Mastitis Progression and Genomic Determinants"

### Sheet: Supplementary Data 2
		Microbiome Dynamics of Bovine Mastitis Progression and Genomic Determinants M. Nazmul Hoque, Arif Istiaq, M. Shaminur Rahman, M. Rafiul Islam, Azraf Anwar, AMAM Zonaed Siddiki, Munawar Sultana, Keith A. Crandall, M. Anwar Hossain
			Virulence Genes/Factors																					ResFinder_Genes
																																			Comparative Relative Abundance of ResFinder Genes
					Total genes in four metagenomes		494										Comparative Relative Abundance of Virulence Genes
					CM milk metagenome		333																					Total ResFinder genes in three metagenomes	58
					RCM milk metagenome		304																					CM milk metagenome	48
					SCM milk metagenome		183																					RCM milk metagenome	31
					H milk metagenome		50											Top abundant genes in all metagenomes										SCM milk metagenome	11
					Shared Genes/Factors		16																					H milk metagenome	6
																												Common to all (CM_RCM_SCM_H)	1
	Total Virulent Genes Detected	Associated bacteria/pathogens		Virulent_Genes_CM	Number of Hits	Rel_abundance	Virulent_Genes_RCM	Number of Hits	Rel_abundance	Virulent_Genes_SCM	Number of Hits	Rel_abundance	Virulent_Genes_H	Number of Hits	Rel_abundance	Shared_in_CM_RCM_SCM_H		Virulent Genes	CM	RCM	SCM	H		Total_ResFinder_Genes_58		Total_ResFinder_Genes_CM_48	Rel_abundance	Total_ResFinder_Genes_RCM_31	Rel_abundance	Total_ResFinder_Genes_SCM_11	Rel_abundance	Total_ResFinder_Genes_H_6	Rel_abundance		ResFinder_Genes_Classes_CM_13	Rel_abundance		ResFinder_Genes_Classes_RCM_15	Rel_abundance		ResFinder_Genes_Classes_SCM_11	Rel_abundance		ResFinder_Genes_Classes_H_3	Rel_abundance		Common to all (CM_RCM_SCM_H)	Unique_Genes_CM_22	Unique_Genes_RCM_9
	ABZJ_00085	Acinetobacter baumannii MDR-ZJ06		ABZJ_00085	6559	5.57899	pvdL	4928	5.28296	EcSMS35_B0007	1360	5.27602	ABZJ_00085	1868	10.0511	flhA		ABZJ_00085	5.57899	5.25938	0	10.0511		tet(39)_1_KT346360		tet(39)_1_KT346360	13.0769	tet(39)_1_KT346360	24.4514	blaOXA-333_1_KF203107	42.5397	blaOXA-333_1_KF203107	65.3333		blaOXA	40.8087		blaOXA	46.1711		blaOXA	42.5397		blaOXA	97.6296		blaOXA-333_1_KF203107	aph(6)-Id_4_CP000971	blaOXA-427_1_KX827604
	pvdL			pvdL	6008	5.11032	ABZJ_00085	4906	5.25938	cpsB_1	672	2.60698	hcp2	1420	7.64057	fliF		pvdL	5.11032	5.28296	0	0		oqxB_1_EU370913		blaOXA-212_1_JN861780	10.5128	oqxB_1_EU370913	15.1142	tet(39)_1_KT346360	37.672	blaOXA-280_1_APPZ01000001	19.8519		aph	17.4753		tet	24.4514		tet	37.672		aph	1.48148			blaROB-1_1_DQ840517	cmlA1_1_M64556
	ABZJ_00086	Acinetobacter baumannii MDR-ZJ06		ABZJ_00086	4786	4.0709	ABZJ_00086	3310	3.54842	stgC	542	2.10265	hsiC2	1413	7.60291	fliG		ABZJ_00086	4.0709	3.54842	0	6.87113		blaOXA-212_1_JN861780		oqxB_1_EU370913	8.36292	blaOXA-212_1_JN861780	10.3672	oqxB_1_EU370913	11.4286	blaOXA-212_1_JN861780	6.66667		tet	13.3333		oqxB	15.1142		oqxB	11.4286		sul	0.888889			blaOXA-309_1_HF947514	tet(A)_6_AF534183
	chpA			chpA	3732	3.17439	chpA	2703	2.8977	upaG/ehaG	540	2.09489	ABZJ_00086	1277	6.87113	fliM		chpA	3.17439	2.8977	0	0		blaOXA-333_1_KF203107		blaOXA-280_1_APPZ01000001	7.45562	blaOXA-280_1_APPZ01000001	9.22526	sul2_7_HM486907	1.79894	blaOXA-211_1_JN861779	5.77778		oqxB	8.36292		msr(E)	2.73175		sul	1.79894						aph(3'')-Ib_1_M28829	sul3_2_AJ459418
	motB/ompA			motB/ompA	2464	2.09584	motB/ompA	2186	2.34346	iroC	535	2.07549	rpoN	905	4.86952	flgI		ompA	2.09584	2.34346	0.356907	3.43288		blaOXA-280_1_APPZ01000001		blaOXA-333_1_KF203107	7.04142	blaOXA-333_1_KF203107	8.3296	mdf(A)_1_Y08743	1.48148	aph(3'')-Ib_5_AF321551	1.48148		sul	8.22485		aph	2.26153		mdf(A)	1.48148						dfrA14_1_KF921535	tet(A)_4_AJ517790
	pilJ			pilJ	2148	1.82706	pilJ	1693	1.81495	rfb	457	1.7729	algG	795	4.27764	motA		pilJ	1.82706	1.81495	0	0.177563		blaOXA-211_1_JN861779		blaOXA-211_1_JN861779	5.73964	blaOXA-211_1_JN861779	7.61308	blaROB-1_2_AF022114	1.26984	sul2_2_AY034138	0.888889		blaROB	3.37278		ampS	2.14957		blaROB	1.26984						sul2_9_FJ197818	aadA2_2_JQ364967
	flhA			flhA	1957	1.6646	flhA	1656	1.77528	iroN	438	1.69919	alg8	731	3.93328	fliP		flhA	1.6646	1.77528	1.07072	2.90019		mdf(A)_1_Y08743		blaOXA-373_1_HG931732	3.49112	blaOXA-281_1_APON01000041	3.22436	fosA_2_AGDM01000012	1.26984				mdf(A)	3.31361		mph(E)	1.74653		fosA	1.26984						sul2_8_AJ877041	aadA5_1_AF137361
	gacS			gacS	1827	1.55402	icmF1	1414	1.51585	ELF	412	1.59832	motB/ompA	638	3.43288	fliA		gacS	1.55402	1.44617	0	0		blaOXA-334_1_KF203108		mdf(A)_1_Y08743	3.31361	blaOXA-334_1_KF203108	3.1348	blaPLA1a_1_AY302757	1.16402				dfrA	2.01183		tet(A)	1.38827		blaPLA1a	1.16402						dfrA14_4_AF393510	blaCARB-2_1_M69058
	icmF1			icmF1	1780	1.51404	gacS	1349	1.44617	HCP	380	1.47418	oprF	619	3.33064	flgG		icmF1	1.51404	1.51585	0	0.279796		blaOXA-281_1_APON01000041		aph(3'')-Ib_5_AF321551	2.93886	blaOXA-373_1_HG931732	2.73175	ampS_1_X80276	0.846561				msr(E)	1.53846		fosA	1.1524		ampS	0.846561						sul2_15_FJ968160	qnrS4_1_FJ418153
	fliF			fliF	1656	1.40857	fleQ	1235	1.32396	cfaC	363	1.40823	fleQ	614	3.30374	flgC		fliF	1.40857	1.09133	0.888389	1.86172		blaOXA-373_1_HG931732		aph(3'')-Ib_2_AF024602	2.78107	msr(E)_1_FR751518	2.73175	aph(3'')-Ib_4_AF313472	0.31746				mph(E)	0.690335		cmlA	0.985222		aph	0.31746						sul2_13_AJ289135
	alg8			alg8	1607	1.36689	alg8	1224	1.31216	ehaB	362	1.40435	fliM	574	3.08851	flgB		alg8	1.36689	1.31216	0	3.93328		blaROB-1_2_AF022114		blaOXA-281_1_APON01000041	2.74162	ampS_1_X80276	2.14957	mph(E)_1_DQ839391	0.21164				blaPLA1a	0.315582		sul	0.694133		mph(E)	0.21164						sul2_11_AY232670
	algI			algI	1596	1.35754	algI	1224	1.31216	gspD	331	1.28409	flhA	539	2.90019	fliQ		algI	1.35754	1.31216	0	2.82486		aph(3'')-Ib_4_AF313472		blaOXA-334_1_KF203108	2.50493	blaOXA-427_1_KX827604	1.54501						fosA	0.315582		aadA	0.559785									sul2_14_AJ514834
	fleQ			fleQ	1426	1.21294	rpoN	1065	1.14171	entF	328	1.27245	algI	525	2.82486	cheR		fleQ	1.21294	1.32396	0	3.30374		msr(E)_1_FR751518		aph(3'')-Ib_3_AF321550	2.50493	mph(E)_1_DQ839391	1.0524						floR	0.236686		blaPLA1a	0.291088									dfrA14_5_DQ388123
	fliG			fliG	1425	1.21209	fliG	1047	1.12242	iroB	327	1.26857	algD	513	2.76029	fliL		fliG	1.21209	1.12242	0.764247	2.13075		aph(3'')-Ib_2_AF024602		blaROB-1_2_AF022114	1.93294	fosA_2_AGDM01000012	1.0524									blaCARB-2	0.201523									sul2_17_U57647
	rpoN			rpoN	1323	1.12533	algD	1044	1.1192	CVF822	324	1.25693	flgC	433	2.32984	fliN		rpoN	1.12533	1.14171	0	4.86952		aph(6)-Id_4_CP000971		aph(3'')-Ib_1_M28829	1.83432	cmlA1_1_M64556	0.985222									qnrS	0.201523									sul2_6_FN995456
	algA			algA	1293	1.09981	flgI	1032	1.10633	cheA	295	1.14443	flgI	406	2.18456	fliT		algA	1.09981	0.983051	0	1.58192		blaROB-1_1_DQ840517		aph(3'')-Ib_4_AF313472	1.69625	tet(A)_6_AF534183	0.873265																			sul2_1_AF542061
	bfmR			bfmR	1259	1.07089	fliF	1018	1.09133	vgrG	288	1.11728	fliG	396	2.13075			bfmR	1.57089	1.24523	0	1.00685		aph(3'')-Ib_3_AF321550		aph(6)-Id_1_M28829	1.55819	sul3_2_AJ459418	0.694133																			sul2_12_AF497970
	algD			algD	1241	1.05558	CVF859	1005	1.07739	tar/cheM	277	1.0746	flgB	358	1.92628			algD	1.05558	1.1192	0	2.76029		blaOXA-309_1_HF947514		msr(E)_1_FR751518	1.53846	mph(E)_2_JF769133	0.694133																			sul2_19_AJ319822
	fliM			fliM	1209	1.02836	bfmR	975	1.04523	flhA	276	1.07072	flgG	347	1.8671			fliM	1.02836	0.941242	0.546999	3.08851		aph(3'')-Ib_5_AF321551		aph(6)-Id_4_CP000971	1.53846	tet(A)_4_AJ517790	0.515002																			sul2_18_AJ830714
	flgI			flgI	1207	1.02666	algG	927	0.993772	espL1	266	1.03193	fliF	346	1.86172			flgI	1.02666	1.10633	0	2.18456		aph(3'')-Ib_1_M28829		blaROB-1_1_DQ840517	1.43984	aph(6)-Id_1_M28829	0.470219																			tet(40)_2_AM419751
	flhF			flhF	1197	1.01815	algA	917	0.983051	flgK	254	0.985375	fleN	314	1.68953			flhF	1.01815	0.902649	0	0		dfrA14_1_KF921535		blaOXA-309_1_HF947514	1.3215	aph(6)-Id_5_18676889	0.380654																			floR_2_AF118107
	algG			algG	1151	0.979025	algX	914	0.979835	aec29	238	0.923304	motA	304	1.63573			algG	0.979025	0.993772	0	4.27764		aph(6)-Id_1_M28829		aph(6)-Id_5_18676889	1.30178	aph(3'')-Ib_4_AF313472	0.335871																			sul2_3_HQ840942
	algX			algX	1148	0.976473	pvdQ	899	0.963755	iroD	232	0.900027	algU	302	1.62497			algX	0.976473	0.979835	0	0		aph(6)-Id_5_18676889		sul2_9_FJ197818	1.14398	aadA2_2_JQ364967	0.291088
	fliI			fliI	1096	0.932242	fliM	878	0.941242	fliF	229	0.888389	cheR	299	1.60882			fliI	0.932242	0.877992	0	0		sul2_7_HM486907		dfrA14_1_KF921535	1.02564	aph(6)-Id_3_AB109805	0.291088
	algK			algK	1076	0.915231	pilC	852	0.913369	espX4	229	0.888389	algA	294	1.58192			algK	0.915231	0.873704	0	0		aph(6)-Id_2_AF024602		sul2_7_HM486907	0.788955	blaPLA1a_1_AY302757	0.291088
	algC			algC	1064	0.905024	flhF	842	0.902649	ipaH	223	0.865112	hsiB2	287	1.54426			algC	0.905024	0.829751	0	0		sul2_9_FJ197818		aph(6)-Id_2_AF024602	0.769231	aph(3'')-Ib_3_AF321550	0.268697
	pvdQ			pvdQ	1039	0.883759	motA	838	0.898361	espX5	223	0.865112	fliA	274	1.47431			pvdQ	0.883759	0.963755	0	0		sul2_8_AJ877041		sul2_11_AY232670	0.749507	aadA5_1_AF137361	0.268697
	pilC			pilC	1037	0.882058	fliI	819	0.877992	rpoS	221	0.857353	chew	267	1.43664			pilC	0.882058	0.913369	0	0		aph(6)-Id_3_AB109805		sul2_14_AJ514834	0.749507	aph(6)-Id_2_AF024602	0.268697
	motA			motA	1024	0.871	algK	815	0.873704	ygeH	217	0.841836	fliP	262	1.40974			motA	0.871	0.898361	0.647864	1.63573		dfrA14_4_AF393510		sul2_15_FJ968160	0.729783	aph(3'')-Ib_2_AF024602	0.246305
	fleN			fleN	985	0.837827	algC	774	0.829751	espL4	206	0.799162	hsiF2	254	1.36669			fleN	0.837827	0.820103	0	1.68953		sul2_15_FJ968160		sul2_17_U57647	0.650888	blaCARB-2_1_M69058	0.201523
	fliP			fliP	935	0.795298	fleN	765	0.820103	iroE	206	0.799162	bfmR	215	1.15685			fliP	0.795298	0.78151	0.446134	1.40974		sul2_13_AJ289135		sul2_8_AJ877041	0.61144	qnrS4_1_FJ418153	0.201523
	algE			algE	910	0.774033	fliP	729	0.78151	flgE	201	0.779765	orfX	143	0.769438			algE	0.774033	0.7129	0	0		mph(E)_1_DQ839391		sul2_6_FN995456	0.61144
	alg44			alg44	847	0.720446	flgG	694	0.743989	entS	201	0.779765	pvdS	98	0.527307			alg44	0.720446	0.663586	0	0		sul2_11_AY232670		aph(6)-Id_3_AB109805	0.552268
	fliA			fliA	811	0.689825	algE	665	0.7129	aec18	199	0.772006	fliQ	83	0.446597			fliA	0.689825	0.701107	0.554758	1.47431		sul2_14_AJ514834		dfrA14_4_AF393510	0.552268
	algU			algU	802	0.68217	algU	664	0.711828	fliG	197	0.764247	fliN	77	0.414313			algU	0.68217	0.711828	0	1.62497		sul2_2_AY034138		sul2_13_AJ289135	0.453649
	flgF			flgF	800	0.680469	flhB	662	0.709684	aec15	197	0.764247	algW	72	0.387409			flgF	0.680469	0.66573	0.53924	0		dfrA14_5_DQ388123		mph(E)_1_DQ839391	0.433925
	flgK			flgK	793	0.674515	fliA	654	0.701107	fepE	194	0.752609	icmF1	52	0.279796			flgK	0.674515	0.678595	0.985375	0		sul2_17_U57647		sul2_2_AY034138	0.433925
	flgG			flgG	770	0.654951	flgE	637	0.682883	ecpC	191	0.740971	ABK1_0097	43	0.231369			flgG	0.654951	0.743989	0.380184	1.8671		sul2_6_FN995456		dfrA14_5_DQ388123	0.433925
	mucD			mucD	765	0.650698	flgK	633	0.678595	stgD	189	0.733212	clpV1	38	0.204466			mucD	0.650698	0.545663	0	0		blaPLA1a_1_AY302757		blaPLA1a_1_AY302757	0.315582
	hdtS			hdtS	765	0.650698	fleS	624	0.668947	gspL	189	0.733212	oprQ	34	0.182943			hdtS	0.650698	0.549951	0	0		fosA_2_AGDM01000012		fosA_2_AGDM01000012	0.315582
	fleS			fleS	754	0.641342	flgF	621	0.66573	ECS88_3547	186	0.721573	pilJ	33	0.177563			fleS	0.641342	0.668947	0	0		sul2_1_AF542061		sul2_1_AF542061	0.295858
	fimV			fimV	737	0.626882	alg44	619	0.663586	fliI	177	0.686659	PFLU6007	24	0.129136			fimV	0.626882	0.331257	0	0		sul2_12_AF497970		sul2_12_AF497970	0.295858
	motB			motB	715	0.608169	CVF854	594	0.636786	fes	176	0.682779	PFLU6014	20	0.107614			motB	0.608169	0.458829	0.527602	0		sul2_19_AJ319822		sul2_19_AJ319822	0.276134
	fliK			fliK	700	0.59541	waaF	585	0.627137	flgJ	170	0.659503	algL	17	0.0914716			fliK	0.59541	0.568176	0.601311	0		sul2_18_AJ830714		sul2_18_AJ830714	0.276134
	flgE			flgE	698	0.593709	pvdA	566	0.606769	fepA	169	0.655623	mucP	17	0.0914716			flgE	0.593709	0.682883	0.779765	0		tet(40)_2_AM419751		tet(40)_2_AM419751	0.25641
	KOX_12985			KOX_12985	696	0.592008	algW	543	0.582112	aec31	168	0.651744	PFLU6024	17	0.0914716			KOX_12985	0.592008	0	0	0		mph(E)_2_JF769133		mph(E)_2_JF769133	0.25641
	oprF			oprF	686	0.583502	fleR	541	0.579968	motA	167	0.647864	fliT	8	0.0430455			oprF	0.583502	0.534943	0	3.33064		floR_2_AF118107		floR_2_AF118107	0.236686
	pilQ			pilQ	685	0.582651	fliK	530	0.568176	fepB	167	0.647864	flgM	7	0.0376648			pilQ	0.582651	0.430956	0	0		sul2_3_HQ840942		sul2_3_HQ840942	0.157791
	flhB			flhB	683	0.58095	algR	521	0.558527	gspF	166	0.643985	PFLU6019	7	0.0376648			flhB	0.58095	0.709684	0.628467	0		ampS_1_X80276
	algJ			algJ	663	0.563939	hdtS	513	0.549951	espR1	166	0.643985	fliL	6	0.0322841			algJ	0.563939	0.50707	0	0		blaOXA-427_1_KX827604
	pvdA			pvdA	662	0.563088	CVF853	512	0.548879	epaS	164	0.636226		18585				pvdA	0.563088	0.606769	0	0		cmlA1_1_M64556
	fleR			fleR	657	0.558835	mucD	509	0.545663	flgL	163	0.632347						fleR	0.558835	0.579968	0	0		tet(A)_6_AF534183
	motC			motC	644	0.547777	mshE	506	0.542447	ecpD	162	0.628467						motC	0.547777	0.440604	0	0		sul3_2_AJ459418
	crc			crc	638	0.542674	oprF	499	0.534943	flhB	162	0.628467						crc	0.542674	0.244423	0	0		tet(A)_4_AJ517790
	algW			algW	630	0.535869	algJ	473	0.50707	gspE	159	0.616829						algW	0.535869	0.582112	0	0.387409		aadA2_2_JQ364967
	algR			algR	598	0.50865	flgJ	465	0.498494	flgH	159	0.616829						algR	0.50865	0.558527	0	0		aadA5_1_AF137361
	algL			algL	594	0.505248	pvdH	462	0.495278	flgI	159	0.616829						algL	0.505248	0.484557	0	0.0914716		blaCARB-2_1_M69058
	pvdH			pvdH	594	0.505248	algL	452	0.484557	cheB	158	0.61295						pvdH	0.505248	0.495278	0	0		qnrS4_1_FJ418153
	flgJ			flgJ	569	0.483983	cheB	446	0.478125	cfaD	158	0.61295						Other genes	34.03	36.9239	90.282	28.8028
	flgC			flgC	563	0.47888	CVF874	445	0.477053	fimD	156	0.605191
	mucP			mucP	554	0.471225	chew	437	0.468477	fliK	155	0.601311
	mucB			mucB	541	0.460167	motY	429	0.459901	ibeB	149	0.578035
	flgH			flgH	518	0.440604	motB	428	0.458829	gspC	149	0.578035
	chew			chew	515	0.438052	flgH	422	0.452397	cfaA	149	0.578035
	fliR			fliR	513	0.436351	flgC	421	0.451324	cheR	148	0.574155
	motD			motD	509	0.432948	tapB	415	0.444892	entE	146	0.566396
	mshE			mshE	506	0.430397	motC	411	0.440604	fliA	143	0.554758
	motY			motY	496	0.421891	mucP	404	0.4331	fliM	141	0.546999
	flgB			flgB	489	0.415937	pilQ	402	0.430956	Z1307	140	0.54312
	pilD			pilD	456	0.387867	flgB	396	0.424524	flgF	139	0.53924
	algF			algF	440	0.374258	motD	381	0.408443	epaO	137	0.531482
	ECS88_3547			ECS88_3547	435	0.370005	exeE	377	0.404155	motB	136	0.527602
	flgA			flgA	420	0.357246	CVF850	376	0.403083	virK	132	0.512084
	hcp2			hcp2	415	0.352993	ECS88_3547	362	0.388075	flk	130	0.504326
	tapB			tapB	415	0.352993	hcp2	341	0.365562	aec30	128	0.496567
	fliQ			fliQ	411	0.349591	fliR	339	0.363418	stgB	128	0.496567
	cheR			cheR	410	0.34874	cheR	338	0.362346	flgD	128	0.496567
	A225_4443			A225_4443	397	0.337683	algF	335	0.35913	aec27/clpV	125	0.484928
	rpoS			rpoS	390	0.331729	hutA	333	0.356986	aec25	124	0.481049
	pilF			pilF	386	0.328326	fliL	332	0.355914	SS017	124	0.481049
	fliH			fliH	382	0.324924	exeF	323	0.346266	ybtQ	123	0.47717
	fliL			fliL	381	0.324073	fliQ	321	0.344122	CVF736	117	0.453893
	exeE			exeE	377	0.320671	pvdS	320	0.343049	eprK	115	0.446134
	pvdY			pvdY	374	0.318119	rpoS	314	0.336617	fliP	115	0.446134
	Pput_4272			Pput_4272	373	0.317269	fimV	309	0.331257	SS182	111	0.430616
	Pput_2120			Pput_2120	371	0.315567	Pput_2120	299	0.320537	Z2206	111	0.430616
	rmlB			rmlB	354	0.301107	pilF	295	0.316249	epaP	104	0.40346
	algB			algB	353	0.300257	pilD	287	0.307673	flgA	103	0.399581
	pvdS			pvdS	349	0.296855	flgA	285	0.305528	fliY	101	0.391822
	fliN			fliN	346	0.294303	fliN	285	0.305528	Z2201	100	0.387943
	pilG			pilG	340	0.289199	flgD	284	0.304456	fliZ	99	0.384063
	pilI			pilI	337	0.286648	mucB	275	0.294808	flgG	98	0.380184
	mucA			mucA	336	0.285797	pilG	268	0.287304	stgA	96	0.372425
	acrB			acrB	333	0.283245	mucA	264	0.283016	flhC	95	0.368546
	hutA			hutA	333	0.283245	tapC	262	0.280872	fliH	95	0.368546
	exeF			exeF	323	0.274739	fliE	259	0.277656	ybtE	95	0.368546
	hsiC2			hsiC2	321	0.273038	fliH	254	0.272296	flgC	93	0.360787
	flgD			flgD	318	0.270486	pilI	252	0.270151	cheW	93	0.360787
	fliE			fliE	315	0.267935	algQ	247	0.264791	ompA	92	0.356907
	algQ			algQ	307	0.26113	hsiC2	245	0.262647	ecpE	92	0.356907
	flgN			flgN	301	0.256026	pvdY	241	0.258359	entB	92	0.356907
	clpV1			clpV1	296	0.251773	mshM	239	0.256215	fimG	89	0.345269
	cheB			cheB	295	0.250923	flgL	237	0.254071	flgN	85	0.329751
	gnd			gnd	288	0.244969	cheA-2	234	0.250855	ecpR	85	0.329751
	gacA			gacA	286	0.243268	crc	228	0.244423	ECs3712	84	0.325872
	algP/algR3			algP/algR3	280	0.238164	flrA	228	0.244423	eprH	82	0.318113
	waaF			waaF	280	0.238164	pilH	227	0.243351	cheZ	82	0.318113
	pilH			pilH	273	0.23221	flgN	224	0.240135	aec26	81	0.314234
	cheY			cheY	264	0.224555	cheY	222	0.237991	fepC	81	0.314234
	tapC			tapC	262	0.222854	exeA	219	0.234774	Z2200	80	0.310354
	chpC			chpC	257	0.218601	pomB2	218	0.233702	fliR	80	0.310354
	fliJ			fliJ	249	0.211796	mshL	215	0.230486	cfaB	80	0.310354
	mshM			mshM	239	0.20329	exeJ	214	0.229414	ECO111_0230	78	0.302595
	pilT			pilT	237	0.201589	tapQ	214	0.229414	aec28	77	0.298716
	cheA-2			cheA-2	234	0.199037	chpC	212	0.22727	gspI	77	0.298716
	flrA			flrA	228	0.193934	tapT	208	0.222982	gspG	77	0.298716
	flgM			flgM	227	0.193083	algP/algR3	201	0.215478	etrA	77	0.298716
	fliS			fliS	226	0.192232	mshG	200	0.214406	gspK	76	0.294836
	pvdP			pvdP	225	0.191382	exeK	199	0.213334	ycbF	76	0.294836
	KOX_00005			KOX_00005	223	0.189681	hutC	198	0.212262	fliT	75	0.290957
	waaG			waaG	222	0.18883	clpV1	193	0.206902	espX1	74	0.287078
	exeA			exeA	219	0.186278	pvdE	192	0.20583	fliS	74	0.287078
	pomB2			pomB2	218	0.185428	exeD	188	0.201542	fliJ	74	0.287078
	fpvA			fpvA	217	0.184577	hlyA	188	0.201542	ycbU	73	0.283198
	pilP			pilP	215	0.182876	gacA	187	0.20047	gspH	73	0.283198
	pvdE			pvdE	215	0.182876	HAE1	187	0.20047	fliL	72	0.279319
	mshL			mshL	215	0.182876	fliS	186	0.199398	msbB2	72	0.279319
	flgL			flgL	214	0.182025	pilT	186	0.199398	ybtA	71	0.275439
	BJAB07104_00098			BJAB07104_00098	214	0.182025	fliC	185	0.198325	gspM	70	0.27156
	exeJ			exeJ	214	0.182025	pilP	183	0.196181	Z0263	69	0.26768
	tapQ			tapQ	214	0.182025	cheV	181	0.194037	ycbV	69	0.26768
	pilE			pilE	213	0.181175	pomA2	181	0.194037	orgB	67	0.259922
	A225_1326			A225_1326	213	0.181175	pvdP	181	0.194037	flhD	67	0.259922
	tapT			tapT	208	0.176922	BJAB07104_00098	170	0.182245	csgG	65	0.252163
	A79E_1750			A79E_1750	206	0.175221	flgM	169	0.181173	entC	64	0.248283
	fliC			fliC	203	0.172669	pulD	167	0.179029	aec32	63	0.244404
	A79E_1751			A79E_1751	202	0.171818	fliJ	165	0.176885	orgA	61	0.236645
	mshG			mshG	200	0.170117	fpvA	165	0.176885	fur	61	0.236645
	exeK			exeK	199	0.169267	mshA	162	0.173669	flgB	60	0.232766
	hutC			hutC	198	0.168416	tapF	158	0.169381	cheY	60	0.232766
	pilM			pilM	197	0.167565	pilE	153	0.164021	entD	60	0.232766
	pulD			pulD	191	0.162462	mshN	151	0.161876	fimF	57	0.221127
	hlyA			hlyA	188	0.15991	mshO	151	0.161876	fliE	56	0.217248
	exeD			exeD	188	0.15991	tapV	151	0.161876	fliO	56	0.217248
	Kvar_3938			Kvar_3938	187	0.15906	exeC	149	0.159732	fimH	56	0.217248
	A225_3360			A225_3360	184	0.156508	pilA	149	0.159732	aec17	55	0.213369
	pilA			pilA	183	0.155657	CVF849	146	0.156516	ecpA	54	0.209489
	cheV			cheV	181	0.153956	pilM	142	0.152228	ygeG	53	0.20561
	pomA2			pomA2	181	0.153956	flhG	138	0.14794	aec24	51	0.197851
	KOX_22410			KOX_22410	173	0.147151	CVF852	136	0.145796	aec23	50	0.193971
	mshA			mshA	162	0.137795	CVF861	134	0.143652	iagB	50	0.193971
	hsiJ2			hsiJ2	159	0.135243	nueA	131	0.140436	fimB	50	0.193971
	tapF			tapF	158	0.134393	B565_0938	127	0.136148	UMNK88_238	48	0.186213
	tapV			tapV	151	0.128438	B565_0799	125	0.134004	flhE	48	0.186213
	mshO			mshO	151	0.128438	hutB	124	0.132932	fliN	48	0.186213
	mshN			mshN	151	0.128438	pvdO	124	0.132932	epaQ	44	0.170695
	exeC			exeC	149	0.126737	tapU	120	0.128644	fimE	44	0.170695
	pvdO			pvdO	140	0.119082	CVF856	119	0.127572	ECO103_0224	43	0.166815
	flhG			flhG	138	0.117381	mshI	119	0.127572	ybtX	43	0.166815
	Z1307			Z1307	135	0.114829	cheW-2	118	0.1265	gnd	42	0.162936
	fliO			fliO	134	0.113979	flmH	117	0.125427	eprJ	41	0.159057
	pvdM			pvdM	132	0.112277	flrC	115	0.123283	Z2204	41	0.159057
	nueA			nueA	131	0.111427	hutZ	114	0.122211	entA	41	0.159057
	ABAYE3808			ABAYE3808	128	0.108875	flmD	108	0.115779	ybtP	41	0.159057
	B565_0938			B565_0938	127	0.108024	CVF851	107	0.114707	fliQ	40	0.155177
	KOX_12990			KOX_12990	125	0.106323	hutD	107	0.114707	ybtS	40	0.155177
	B565_0799			B565_0799	125	0.106323	fliT	106	0.113635	gspJ	39	0.151298
	hutB			hutB	124	0.105473	flrB	106	0.113635	fimI	39	0.151298
	mbtH-like			mbtH-like	121	0.102921	PP_4079	106	0.113635	hlyE/clyA	32	0.124142
	tapU			tapU	120	0.10207	pvdM	106	0.113635	aec16	30	0.116383
	mshI			mshI	119	0.10122	Z1307	106	0.113635	aec19	30	0.116383
	fliT			fliT	118	0.100369	flpL	105	0.112563	fimA	29	0.112503
	cheW-2			cheW-2	118	0.100369	pomB	105	0.112563	ybtT	29	0.112503
	flmH			flmH	117	0.0995186	tapD	105	0.112563	eprI	28	0.108624
	A1S_0053			A1S_0053	115	0.0978174	vgrG1	105	0.112563	csgD	25	0.0969857
	flrC			flrC	115	0.0978174	exeI	103	0.110419	ybtU	24	0.0931063
	vfr			vfr	114	0.0969668	exeG	102	0.109347	csgF	23	0.0892268
	Pput_4271			Pput_4271	114	0.0969668	flpC	102	0.109347	fyuA	21	0.081468
	hutZ			hutZ	114	0.0969668	AB57_0104	101	0.108275	Z0265	20	0.0775885
	vgrG1			vgrG1	112	0.0952656	ABAYE3808	100	0.107203	fimC	19	0.0737091
	A225_3376			A225_3376	111	0.0944151	aerA/act	100	0.107203	CVF041	16	0.0620708
	ABTJ_03752			ABTJ_03752	108	0.0918633	cheZ	100	0.107203	ecpB	15	0.0581914
	AB57_0104			AB57_0104	108	0.0918633	mshP	99	0.106131	csgB	13	0.0504326
	flmD			flmD	108	0.0918633	hutX	98	0.105059		25777
	hutD			hutD	107	0.0910127	exeL	96	0.102915
	flrB			flrB	106	0.0901621	fliO	96	0.102915
	BJAB07104_00096			BJAB07104_00096	105	0.0893115	ABTJ_03752	95	0.101843
	tapD			tapD	105	0.0893115	BJAB07104_00096	95	0.101843
	flpL			flpL	105	0.0893115	vasK/icmF	94	0.100771
	pomB			pomB	105	0.0893115	amoA	92	0.0986267
	pvdN			pvdN	103	0.0876104	exeN	92	0.0986267
	exeI			exeI	103	0.0876104	clpB	91	0.0975547
	exeG			exeG	102	0.0867598	fleR/flrC	91	0.0975547
	flpC			flpC	102	0.0867598	AHA_1833	89	0.0954106
	aerA/act			aerA/act	100	0.0850586	tapM	88	0.0943386
	cheZ			cheZ	100	0.0850586	cheB-2	85	0.0911225
	mshP			mshP	99	0.084208	exeM	84	0.0900505
	hutX			hutX	98	0.0833574	mbtH-like	84	0.0900505
	fur			fur	97	0.0825068	mshD	84	0.0900505
	exeL			exeL	96	0.0816563	mshI1	83	0.0889785
	vasK/icmF			vasK/icmF	94	0.0799551	B565_1123	82	0.0879064
	PputGB1_2777			PputGB1_2777	92	0.0782539	A1S_0053	79	0.0846903
	amoA			amoA	92	0.0782539	AB57_0103	79	0.0846903
	exeN			exeN	92	0.0782539	flpE	78	0.0836183
	clpB			clpB	91	0.0774033	pomA	77	0.0825463
	fleR/flrC			fleR/flrC	91	0.0774033	flpG	76	0.0814743
	AHA_1833			AHA_1833	89	0.0757022	flpB	73	0.0782582
	tapM			tapM	88	0.0748516	fur	73	0.0782582
	cheB-2			cheB-2	85	0.0722998	nueB	70	0.0750421
	exeM			exeM	84	0.0714492	PputGB1_2777	70	0.0750421
	mshD			mshD	84	0.0714492	vasH/clpV	70	0.0750421
	mshI1			mshI1	83	0.0705986	flpI	69	0.07397
	B565_1123			B565_1123	82	0.0697481	tapY1	69	0.07397
	PP_3097			PP_3097	78	0.0663457	flpH	68	0.072898
	flpE			flpE	78	0.0663457	mshJ	68	0.072898
	pomA			pomA	77	0.0654951	vfr	67	0.071826
	flpG			flpG	76	0.0646445	hcp1	66	0.070754
	PputGB1_2771			PputGB1_2771	75	0.063794	flpF	64	0.0686099
	KOX_22515			KOX_22515	74	0.0629434	mshF	63	0.0675379
	ABZJ_00089			ABZJ_00089	73	0.0620928	motX	62	0.0664658
	flpB			flpB	73	0.0620928	tppA	62	0.0664658
	A225_1327			A225_1327	72	0.0612422	tppE	59	0.0632498
	vasH/clpV			vasH/clpV	70	0.059541	tapN	56	0.0600337
	A225_2329			A225_2329	70	0.059541	exeH	55	0.0589616
	nueB			nueB	70	0.059541	sca4	55	0.0589616
	ybtT			ybtT	69	0.0586904	pilN	54	0.0578896
	tapY1			tapY1	69	0.0586904	cheR-3	53	0.0568176
	flpI			flpI	69	0.0586904	tapW	53	0.0568176
	flpH			flpH	68	0.0578399	tppB	53	0.0568176
	mshJ			mshJ	68	0.0578399	PputGB1_2771	52	0.0557455
	AB57_0103			AB57_0103	66	0.0561387	tapO	50	0.0536015
	KOX_17385			KOX_17385	66	0.0561387	hsiJ2	48	0.0514574
	flpF			flpF	64	0.0544375	exeB	47	0.0503854
	hcp1			hcp1	63	0.0535869	PP_3097	47	0.0503854
	mshF			mshF	63	0.0535869	ABD1_00540	45	0.0482413
	A79E_1711			A79E_1711	62	0.0527363	galE	44	0.0471693
	rcsB			rcsB	62	0.0527363	pvdN	44	0.0471693
	tppA			tppA	62	0.0527363	tapP	44	0.0471693
	motX			motX	62	0.0527363	Pput_2626	43	0.0460973
	KOX_25120			KOX_25120	61	0.0518857	ybtT	43	0.0460973
	tppE			tppE	59	0.0501846	aslA	42	0.0450252
	A225_3375			A225_3375	56	0.0476328	ascV	41	0.0439532
	tapN			tapN	56	0.0476328	ABZJ_00089	40	0.0428812
	exeH			exeH	55	0.0467822	ABZJ_00088	39	0.0418092
	PP_4079			PP_4079	54	0.0459316	mshK	39	0.0418092
	tapW			tapW	53	0.0450811	tppD	39	0.0418092
	tppB			tppB	53	0.0450811	flpA	38	0.0407371
	cheR-3			cheR-3	53	0.0450811	fnlA	38	0.0407371
	KOX_13915			KOX_13915	52	0.0442305	lafT	36	0.0385931
	PP_1450			PP_1450	50	0.0425293	AHA_1844	35	0.037521
	tapO			tapO	50	0.0425293	flpK	34	0.036449
	pilN			pilN	49	0.0416787	ABD1_00590	32	0.0343049
	exeB			exeB	47	0.0399775	AHA_1846	32	0.0343049
	galE			galE	46	0.039127	PFLU6023	32	0.0343049
	fliD			fliD	45	0.0382764	AB57_0102	30	0.0321609
	tapP			tapP	44	0.0374258	flpD	30	0.0321609
	fnlA			fnlA	43	0.0365752	vexD	29	0.0310889
	aslA			aslA	42	0.0357246	ybtE	29	0.0310889
	Pput_2625			Pput_2625	41	0.034874	pilB	27	0.0289448
	ascV			ascV	41	0.034874	ABSDF0070	26	0.0278728
	Kvar_1415			Kvar_1415	40	0.0340234	ABZJ_00079	26	0.0278728
	ABZJ_00088			ABZJ_00088	40	0.0340234	fliD	26	0.0278728
	tppD			tppD	39	0.0331729	PP_3096	26	0.0278728
	mshK			mshK	39	0.0331729	AHA_1839	25	0.0268007
	Kvar_0778			Kvar_0778	38	0.0323223	ybtU	23	0.0246567
	flpA			flpA	38	0.0323223	AHA_1836	21	0.0225126
	flaG			flaG	37	0.0314717	flpJ	21	0.0225126
	lafT			lafT	36	0.0306211	AB57_0097	20	0.0214406
	AHA_1844			AHA_1844	35	0.0297705	ascR	20	0.0214406
	A225_3378			A225_3378	34	0.0289199	PFLU6014	20	0.0214406
	flpK			flpK	34	0.0289199	PP_4080	20	0.0214406
	Pput_2624			Pput_2624	33	0.0280693	ABZJ_00087	19	0.0203686
	AHA_1846			AHA_1846	32	0.0272188	rhlA	19	0.0203686
	PFLU6023			PFLU6023	32	0.0272188	mshB	18	0.0192965
	KOX_13920			KOX_13920	31	0.0263682	CVF848	17	0.0182245
	A79E_1710			A79E_1710	31	0.0263682	exsD	17	0.0182245
	PP_4080			PP_4080	30	0.0255176	hcp	17	0.0182245
	KOX_22520			KOX_22520	30	0.0255176	pilZ	17	0.0182245
	AB57_0102			AB57_0102	30	0.0255176	Pput_2624	17	0.0182245
	flpD			flpD	30	0.0255176	AB57_0099	15	0.0160804
	KOX_22510			KOX_22510	29	0.024667	AHA_1840	15	0.0160804
	vexD			vexD	29	0.024667	AHA_1847	14	0.0150084
	ybtE			ybtE	29	0.024667	CVF847	14	0.0150084
	fliY			fliY	27	0.0229658	ascL	13	0.0139364
	ABSDF0070			ABSDF0070	27	0.0229658	fimU	13	0.0139364
	KPHS_14480			KPHS_14480	26	0.0221152	ascB	11	0.0117923
	AHA_1839			AHA_1839	25	0.0212647	chpE	11	0.0117923
	PP_3098			PP_3098	23	0.0195635	flp1	10	0.0107203
	ybtU			ybtU	23	0.0195635	AHA_1838	9	0.00964827
	Kvar_3755			Kvar_3755	22	0.0187129	ascH	9	0.00964827
	Pput_2626			Pput_2626	22	0.0187129	PFLU6024	9	0.00964827
	A225_3377			A225_3377	21	0.0178623	acrH	8	0.00857624
	A225_4123			A225_4123	21	0.0178623	ascK	7	0.00750421
	pilW			pilW	21	0.0178623	ascO	7	0.00750421
	AHA_1836			AHA_1836	21	0.0178623	flaB	7	0.00750421
	entB			entB	21	0.0178623	hsiF2	7	0.00750421
	flpJ			flpJ	21	0.0178623	acr2	6	0.00643218
	ABZJ_00083			ABZJ_00083	20	0.0170117	acr1	5	0.00536015
	A225_1601			A225_1601	20	0.0170117	ASA_2470	5	0.00536015
	PFLU6014			PFLU6014	20	0.0170117	AB57_0098	4	0.00428812
	ascR			ascR	20	0.0170117	acrG	3	0.00321609
	rhlA			rhlA	19	0.0161611	ascS	2	0.00214406
	mshB			mshB	18	0.0153105	orfX	2	0.00214406
	pilO			pilO	17	0.01446	pcr1	2	0.00214406
	KPHS_43460			KPHS_43460	17	0.01446
	A79E_1707			A79E_1707	17	0.01446		93281
	hcp			hcp	17	0.01446
	exsD			exsD	17	0.01446
	hsiB2			hsiB2	15	0.0127588
	AHA_1840			AHA_1840	15	0.0127588
	AHA_1847			AHA_1847	14	0.0119082
	ascL			ascL	13	0.0110576
	hcnA			hcnA	12	0.010207
	pilZ			pilZ	12	0.010207
	chpE			chpE	11	0.00935645
	ascB			ascB	11	0.00935645
	flp1			flp1	10	0.00850586
	pilV			pilV	9	0.00765527
	AHA_1838			AHA_1838	9	0.00765527
	KPN2242_16255			KPN2242_16255	9	0.00765527
	PFLU6024			PFLU6024	9	0.00765527
	ascH			ascH	9	0.00765527
	hsiF2			hsiF2	8	0.00680469
	acrH			acrH	8	0.00680469
	flaB			flaB	7	0.0059541
	ascK			ascK	7	0.0059541
	ascO			ascO	7	0.0059541
	acr2			acr2	6	0.00510352
	YPK_3315			YPK_3315	5	0.00425293
	ASA_2470			ASA_2470	5	0.00425293
	acr1			acr1	5	0.00425293
	acrG			acrG	3	0.00255176
	ascS			ascS	2	0.00170117
	CVF859
	CVF854				117566
	CVF853
	CVF874
	CVF850
	HAE1
	CVF849
	CVF852
	CVF861
	CVF856
	CVF851
	sca4
	ABD1_00540
	ABD1_00590
	pilB
	ABZJ_00079
	PP_3096
	AB57_0097
	ABZJ_00087
	CVF848
	AB57_0099
	CVF847
	fimU
	AB57_0098
	orfX
	pcr1
	EcSMS35_B0007
	stgC
	upaG/ehaG
	iroC
	CVF857
	iroN
	ELF
	cfaC
	ehaB
	gspD
	entF
	iroB
	CVF822
	cheA
	vgrG
	tar/cheM
	espL1
	aec29
	iroD
	espX4
	ipaH
	espX5
	ygeH
	espL4
	iroE
	entS
	aec18
	aec15
	fepE
	ecpC
	stgD
	gspL
	fes
	fepA
	aec31
	fepB
	gspF
	espR1
	epaS
	ecpD
	gspE
	cfaD
	fimD
	ibeB
	gspC
	cfaA
	entE
	epaO
	virK
	flk
	aec30
	stgB
	aec27/clpV
	aec25
	SS017
	ybtQ
	CVF736
	eprK
	SS182
	Z2206
	epaP
	Z2201
	fliZ
	stgA
	flhC
	ecpE
	fimG
	ecpR
	ECs3712
	eprH
	aec26
	fepC
	Z2200
	cfaB
	ECO111_0230
	aec28
	gspI
	gspG
	etrA
	gspK
	ycbF
	espX1
	ycbU
	gspH
	msbB2
	ybtA
	gspM
	Z0263
	ycbV
	orgB
	flhD
	csgG
	entC
	aec32
	orgA
	entD
	fimF
	fimH
	aec17
	ecpA
	ygeG
	aec24
	aec23
	iagB
	fimB
	UMNK88_238
	flhE
	epaQ
	fimE
	ECO103_0224
	ybtX
	eprJ
	Z2204
	entA
	ybtP
	ybtS
	gspJ
	fimI
	hlyE/clyA
	aec16
	aec19
	fimA
	eprI
	csgD
	csgF
	fyuA
	Z0265
	fimC
	CVF041
	ecpB
	csgB
	ABK1_0097
	oprQ
	PFLU6007
	PFLU6019
	KEGG Pathways
	CHO_Metaboloism	Rel_Abund_CM	Rel_Abund_RCM	Rel_Abund_SCM	Rel_Abund_H
	Citrate cycle (TCA cycle)	16.5508	6.75105	12.5	8.78914
	Ascorbate and aldarate metabolism	1.18642	3.37553	0.909091	0.203609
	Starch and sucrose metabolism	4.97776	8.86076	16.8182	7.22814			p=0.002, Kruskal Wallis test
	Inositol phosphate metabolism	1.03096	3.79747	0	3.39349
	Pyruvate metabolism	16.5528	9.70464	11.1364	19.3128
	Butanoate metabolism	2.13194	4.21941	0.909091	2.12633
	TCA Cycle	Rel_Abund_CM	Rel_Abund_RCM	Rel_Abund_SCM	Rel_Abund_H
	Citrate synthase (CS, gltA)	15.4113	31.25	21.5686	13.8557
	Fumarate hydratase subunits (fumA, fumB, fumC)	17.519	18.75	3.92157	15.7073
	Pyruvate carboxylase subunits (pycA, pycB)	6.23266	0	0	12.4956
	Succinyl-CoA synthetase alpha-beta subunits (sucC,sucD)	20.266	31.25	20.0333	15.6863
	Energy_Metaboloism	Rel_Abund_CM	Rel_Abund_RCM	Rel_Abund_SCM	Rel_Abund_H
	Oxidative phosphorylation	59.0888	74.0385	78.8571	63.4331
	Carbon fixation pathways in prokaryotes	2.11536	4.80769	5.71429	1.69527
	Nitrogen metabolism	13.6706	11.5385	8.57143	11.2995
	Sulfur metabolism	16.4661	2.88462	2.28571	15.5122
	Oxidative Phosphorylation	Rel_Abund_CM	Rel_Abund_RCM	Rel_Abund_SCM	Rel_Abund_H
	Cytochrome c oxidase subunits (coxA, coxB, coxC)	2.33927	0.607375	0	5.46745
	NADH dehydrogenase (ndh)	3.19596	0	0.824742	2.43056
	ATPF1A, atpA; F-type H+transporting ATPase subunit alpha	6.08956	0.173536	1.64948	3.93387
	ATPF1B, atpD; F-type H+transporting ATPase subunit beta	4.5072	0.347072	1.64948	4.63827
	cyoE; protoheme IX farnesyltransferase	3.12642	0	0	4.76524
	ppa; inorganic pyrophosphatase	3.33303	0.0433839	0.824742	2.67154
	Cellular Process_Cell motility	Rel_Abund_CM	Rel_Abund_RCM	Rel_Abund_SCM	Rel_Abund_H
	Bacterial chemotaxis	67.7762	58.6957	72.093	68.0858
	Flagellar assembly	32.2238	41.3043	27.907	31.9142
	Cellular Process_Bacterial chemotaxis	Rel_Abund_CM	Rel_Abund_RCM	Rel_Abund_SCM	Rel_Abund_H
	Aerotaxis receptor (aer)	7.55745	0	0	10.1886
	Two-component systems (CheA, CheB, CheBR, CheV, CheY)	15.461	18.5185	15.7895	14.6035
	Chemotaxis proteins (CheC, CheD, CheR, CheX, CheZ, motA, motB)	12.3345	31.4815	57.8947	12.4099
	Methyl-accepting chemotaxis protein I-IV (tsr, tar, trg, tap)	4.12712	5.55556	0	0.0167645
	p53 signaling pathway	0.361376	0	1.5625	1.09942
	SEED Subsystems
	Subsystems	Rel_Abund_CM	Rel_Abund_RCM	Rel_Abund_SCM	Rel_Abund_H		p=0.001, Kruskal Wallis test
	BarA-UvrY (SirA)-two-component regulatory system	85.5945	100	33.3333	83.6616
	Phage integration and excision	36.157	35.7143	12.7119	30.7187
	lsrACDBFGE operon	34.7433	6.66667	0	2.20441
	Biofilm adhesin biosynthesis	22.5958	80	50	30.2605
	Oxidative stress	20.9522	25	28.5714	25.5934
	Protection from ROS	17.7205	20.8333	33.3333	16.6001
	r1t-like Streptococcal phages	16.3924	21.4286	35.5932	21.9026
	Pathogenicity islands	15.2785	11.3208	4.25532	7.98692
	YjgK cluster linked to biofilm formation	15.0398	0	0	0
	Regulation of virulence	14.6913	9.80392	19.3548	10.3323
	Transposable elements	9.94193	3.77358	12.0567	5.8627
	Glutathionenon-redox reactions	9.72984	20.8333	4.7619	7.06733
	Regulation of oxidative stress response	9.07534	12.5	9.52381	8.56172
	Phage regulation of gene expression	7.52829	4.7619	12.7119	5.29143
	Phage replication	6.36641	7.14286	9.32203	2.84104
	Phage packaging machinery	5.80185	2.38095	11.8644	4.07067
	Quorum sensing and biofilm formation	3.42056	29.4118	12.9032	1.68781
	NADPH quinone oxidoreductase 2	3.38057	0	0	1.95835
	TyrR associated virulence	2.92929	0	0	0
	Prophage lysogenic conversion modules	1.73652	0	2.54237	1.78009
	Plasmid related functions	0.986266	0	0	6.90019
	Phage DNA synthesis	0.93253	2.38095	0.847458	1.11422
	Biofilm formation in Staphylococcus	0.253073	0	50	1.60321
	Staphylococcal phi-Mu50B-like prophages	0.138619	0	0.847458	0.0843432
	Gene transfer agent (GTA)	0.0547479	1.88679	0	0.0246184
